# Cap-adjacent 2’-*O*-ribose methylation of RNA in *C. elegans* is required for postembryonic growth and germline development in the presence of the decapping exonuclease EOL-1

**DOI:** 10.1101/2025.03.10.638824

**Authors:** Eileen Clemens, Sarah Brivo, Mohammed Al-Khafaji, Peter Eijlers, Maheshika Kurukulasuriya, Irmgard U. Haussmann, David MacLeod, Marius Wenzel, Berndt Müller, Matthias Soller, Jonathan Pettitt

## Abstract

Cap-adjacent 2’-*O*-ribose methylation (cOMe) of the first two transcribed nucleotides of RNA polymerase II transcripts is a conserved feature in many eukaryotes. In mammals, these modifications are key to a transcript surveillance system that regulates the interferon response, but the broader functions of cOMe remain poorly understood. To understand the role of cOMe in *C. elegans*, we functionally characterised the methyltransferases (CMTR-1 and CMTR-2) responsible for installing these modifications. These enzymes have distinct expression patterns, protein interaction partners, and loss of function phenotypes. Loss of CMTR-1 causes dramatic reductions in cOMe, impaired growth and sterility. In contrast, animals lacking CMTR-2 are superficially wild-type, though CMTR-2 loss enhances the severity of the *cmtr-1* mutant phenotype. Depletion of CMTR-1 causes downregulation of transcripts associated with germline sex determination and upregulation of those involved in the intracellular pathogen response (IPR). We show that absence of the decapping exonuclease, EOL-1, an IPR component, completely suppresses the sterility and growth defects caused of loss of CMTR-1, suggesting that EOL-1 degrades cellular transcripts lacking cOMe. Our work shows the physiological relevance of cOMe in protecting transcripts from decapping exonucleases, raising the possibility that cOMe plays a role in RNA-mediated immune surveillance beyond the vertebrates.

**GRAPHICAL ABSTRACT:** 
