## Supplementary Table 1 for "Cap-adjacent 2’-*O*-ribose methylation of RNA in *C. elegans* is required for postembryonic growth and germline development in the presence of the decapping exonuclease EOL-1"

### Sheet: Strains
Strain	Genotype	Source
PE991	uocIs1 II; cmtr-2(fe103[GFP^3xFLAG::cmtr-2]) unc-119(ed3) III	This study
PE1000	cmtr-2(tm4453) III	This study
PE1001	cmtr-1(fe105[GFP^3xFLAG::cmtr-1]) II	This study
PE1032	cmtr-1(syb3613)/mT1 [umnIs34] II; cmtr-2(tm4453)/mT1 [dpy-10(e128)] III	This study
PE1033	cmtr-1(syb3613)/mT1 [umnIs34] II; +/mT1 [dpy-10(e128)] III	This study
PE1047	cmtr-1(syb3613)/mT1 [umnIs52] II; cmtr-2(tm4453)/mT1 [dpy-10(e128)] III; feIs11 X	This study
PE1051	cmtr-1(syb3613)/mT1 [umnIs34] II; +/mT1 [dpy-10(e128)] III; feEx342[rps-0p::cmtr-1 cDNA::unc-54 3'UTR]	This study
PE1053	cmtr-1(syb3613) II; feEx342[rps-0p::cmtr-1 cDNA::unc-54 3'UTR]	This study
PE1176	cshIs140 [rps-28p::TIR1(F79G)::T2A::mCherry::his-11 + Cbr-unc-119(+)] cmtr-1(fe148mNG::AID::cmtr-1]) II	This study
PE1220	cshIs140 [rps-28p::TIR1(F79G)::T2A::mCherry::his-11 + Cbr-unc-119(+)]; sna-3(fe110[sna-3::mNG^AID::3xFLAG]) unc-119(ed3) III; sna-2(fe124[sna-2::GFP^3xFLAG]) IV	This study
PE1233	cshIs140 [rps-28p::TIR1(F79G)::T2A::mCherry::his-11 + Cbr-unc-119(+)] cmtr-1(fe148mNG::AID::cmtr-1]) II; eol-1(fe152) V	This study
PE1234	cshIs140 [rps-28p::TIR1(F79G)::T2A::mCherry::his-11 + Cbr-unc-119(+)] cmtr-1(fe148mNG::AID::cmtr-1]) II; eol-1(fe153) V	This study
PE1235	cshIs140 [rps-28p::TIR1(F79G)::T2A::mCherry::his-11 + Cbr-unc-119(+)] cmtr-1(fe148mNG::AID::cmtr-1]) II; eol-1(fe154) V	This study
PE1236	cshIs140 [rps-28p::TIR1(F79G)::T2A::mCherry::his-11 + Cbr-unc-119(+)] cmtr-1(fe148mNG::AID::cmtr-1]) II; eol-1(fe155)	This study
PE1237	cmtr-1(syb3613) II; eol-1(fe152) V	This study
PE1242	cmtr-1(syb3613) II; eol-1(fe153) V	This study
PE1245	cmtr-1(syb3613) II; ddx-15(kar1[gfp::ddx-15]) III; eol-1(fe154) V	This study
PE1249	cmtr-1(syb3613) II; eol-1(fe155)	This study
PE1253	cshIs140 [rps-28p::TIR1(F79G)(fe156)::T2A::mCherry::his-11 + Cbr-unc-119(+)] cmtr-1(fe148mNG::AID::cmtr-1]) II	This study
PE1255	cshIs140 [rps-28p::TIR1(F79G)(fe158)::T2A::mCherry::his-11 + Cbr-unc-119(+)] cmtr-1(fe148mNG::AID::cmtr-1]) II	This study
PE1256	cshIs140 [rps-28p::TIR1(F79G)(fe159)::T2A::mCherry::his-11 + Cbr-unc-119(+)] cmtr-1(fe148mNG::AID::cmtr-1]) II	This study
PE1258	cshIs140 [rps-28p::TIR1(F79G)(fe161)::T2A::mCherry::his-11 + Cbr-unc-119(+)] cmtr-1(fe148mNG::AID::cmtr-1]) II	This study
PE1262	cshIs140 [rps-28p::TIR1(F79G)(fe165)::T2A::mCherry::his-11 + Cbr-unc-119(+)] cmtr-1(fe148mNG::AID::cmtr-1]) II
PE1267	cshIs140 [rps-28p::TIR1(F79G)(fe171)::T2A::mCherry::his-11 + Cbr-unc-119(+)] cmtr-1(fe148mNG::AID::cmtr-1]) II
PE1268	cshIs140 [rps-28p::TIR1(F79G)::T2A::mCherry::his-11 + Cbr-unc-119(+)] cmtr-1(fe148mNG::AID::cmtr-1]) II; eol-1(fe172) V	This study
PE1270	cshIs140 [rps-28p::TIR1(F79G)::T2A::mCherry::his-11 + Cbr-unc-119(+)] cmtr-1(fe148mNG::AID::cmtr-1]) II; eol-1(fe174) V	This study
PE1278	cmtr-1(syb3613)II; eol-1(fe172) V	This study
PE1280	cmtr-1(syb3613)II; eol-1(fe174) V	This study
PE1285	cmtr-1(fe105[GFP^3xFLAG::cmtr-1] fe175[K224A]) II; feEx342[rps-0p::cmtr-1 cDNA::unc-54 3'UTR]	This study
PE1286	jsTi1453 feSi14 [LoxP::SEC::LoxP::U2p5'MS2-smy-1] I; bqSi711 IV.	This study
PE1287	eol-1(fe152) V	This study
PE1288	eol-1(fe154) V	This study
PE1289	eol-1(fe155) V	This study
PE1290	eol-1(fe172) V	Suny Biotech
PE1291	eol-1(fe174) V
PE1293	cmtr-1(fe105[GFP^3xFLAG::cmtr-1] fe175) II/mT1 [umnIs34] II; +/mT1 [dpy-10(e128)] III
PE1294	dpy-10(fe178) cshIs140 [rps-28p::TIR1(F79G)::T2A::mCherry::his-11 + Cbr-unc-119(+)] cmtr-1(fe148mNG::AID::cmtr-1]) II; eol-1(fe176) V
PE1295	dpy-10(fe178) cshIs140 [rps-28p::TIR1(F79G)::T2A::mCherry::his-11 + Cbr-unc-119(+)] cmtr-1(fe148mNG::AID::cmtr-1]) II; eol-1(fe177) V
PHX3613	cmtr-1(syb3613)

### Sheet: Oligos - Transgenic Rescue
Plasmid	Oligonucleotides (5’ to 3’)
	Name	Sequence
pSB2	cmcDNAFo	TGTACAAAAAAGCAGGCTCCATGGCTGATCGAAAAAGC
	cmcDNARev	TTTGTACAAGAAAGCTGGGTTTAATTTCGAACACGTTTAAC
	prpo-u54Fwd	ACCCAGCTTTCTTGTACAAAG
	prpo-u54Re	GGAGCCTGCTTTTTTGTAC

### Sheet: Oligos - GFP knock-in alleles
Gene	Guide RNA Construct			Homology Repair Template
	Plasmid Name	Name	Sequence (5’ to 3’)	Plasmid Name	Primer Names	Primer Sequence (5’ to 3’)
cmtr-1	pDMC11	cmtr1gRNA3A	TCTTGATCTCAATCTTGAATCAACA	pDMC	cmtr1-5-ARM-F	ACGTTGTAAAACGACGGCCAGTCGCCGGCAGGAAGACTGCTTGTTTAGTGATAGAG
		cmtr1gRNA3B	AAACTGTTGATTCAAGATTGAGATC		cmtr1-5-ARM-R	TCCAGTGAACAATTCTTCTCCTTTACTCATGTTGATTCAAGATTGAGATAGGTGGA
					cmtr1-3-ARM-F	CGTGATTACAAGGATGACGATGACAAGAGAATGGCTGATGTGAGTTTGAGTTTGC
					cmtr1-3-ARM-R	TCACACAGGAAACAGCTATGACCATGTTATCAACTCTCTCCACAACCGTCTTCTC
cmtr-2	pDMC?	cmtr2gRNA3A	TCTTGTCTAGATCGTTTTTTTTCGG	pDMC	cmtr2-5-ARM-F	ACGTTGTAAAACGACGGCCAGTCGCCGGCAATGCCATGGAATGACCCAGTTCAAC
		cmtr2gRNA3B	AAACCCGAAAAAAAACGATCTAGAC		cmtr2-5-ARM-R	TCCAGTGAACAATTCTTCTCCTTTACTCATGCTGTTTGGCTTTTACTCTGCAAAT
					cmtr2-3-ARM-F	CGTGATTACAAGGATGACGATGACAAGAGAATGCTTCCGCCGAAAAAAAACGATCTAG
					cmtr2-3-ARM-R	TCACACAGGAAACAGCTATGACCATGTTATTGTTTGCACCCCATTTCCAATAGCTC

### Sheet: Oligos - AID-mNG knock-in 
Guide RNA Construct			Homology Repair Template
Plasmid Name	Name	Sequence (5’ to 3’)	Plasmid Name	Primer Names	Primer Sequence (5’ to 3’)
pDMC11	See GFP knock-in alleles		pSB3.12	cmtr1-5-ARM-F	ACGTTGTAAAACGACGGCCAGTCGCCGGCAGGAAGACTGCTTGTTTAGTGATAGAG
				cmtr1-5-ARM-mNG-R	CATGTTGTCCTCCTCTCCCTTGGAGACCATGTTGATTCAAGATTGAGATAGGTGGA
				cmtr1-3-ARM-F	CGTGATTACAAGGATGACGATGACAAGAGAATGGCTGATGTGAGTTTGAGTTTGC
				cmtr1-3-ARM-R	TCACACAGGAAACAGCTATGACCATGTTATCAACTCTCTCCACAACCGTCTTCTC

### Sheet: Oligos - CRISPR alleles
Gene	Guide RNA Construct			Homology Repair Template
	Plasmid Name	Name	Sequence (5’ to 3’)	Primer Names	Primer Sequence (5’ to 3’)
cmtr-1(K244)	pMAX1.1	K219AgRNA1A	TCTTGCATGTTGGCTGTCTTCATTG	cmtr1K219A	TCCCTACGAGACCATCGGAAGCGCCTTCTTCCAGAACCGCGCCGCCATGGCGACAGCCAACATGGATAAGATCTACGATTGGATCCTTTCCCGCGAAAAC
		K219AgRNA1B	AAACCAATGAAGACAGCCAACATGC
	pMAX2.3	K219AgRNA2A	TCTTGCGCAATGAAGACAGCCAACA
		K219AgRNA2B	AAACTGTTGGCTGTCTTCATTGCGC
eol-1	peol1.1	eol1gRNA1A	TCTTGCTTTCCTGGAGTATTTCGAA	Not applicable
		eol1gRNA1B	AAACTTCGAAATACTCCAGGAAAGC
	p	eol1gRNA2A	TCTTGATCACCGTTCGAAATACTCC
		eol1gRNA2B	AAACGGAGTATTTCGAACGGTGATC
	p	eol1gRNA3A	TCTTGCAAGTCAAATTCGAACAAGT
		eol1gRNA3B	AAACACTTGTTCGAATTTGACTTGC

### Sheet: Oligos - Allele Status 
Genes	Oligos		Restriction Enzyme*
	Names	Sequence (5’ to 3’)
cmtr-1	cmtr1Fwd1	AAAAAGGCGGAAACCCCCGATC	Not applicable
	cmtr1Del1**	TGATGAGGGTGTGCTATCAGAG
	cmtr1Rev1	CCTTTTCAACTCTCCTACACCG
cmtr-1	cmtr1K219AFwd	TTTTTAGGCCCTTCTCGTGTCG	BsrDI
	cmtr1K219ARev	ACTCTGATAGCACACCCTCATC	WT - 592; 326
			K244A - 918
cmtr-2	tm445Fwd	ATGATTTTGCCAGAAACCCGCG	Not applicable
	tm4453Del**	GAGATCGCATCAAAGCAACGTG
	tm4453Rev	TGGTGCTTCCATCTGCAGTAAC
TIR1	TIR1Fwd1	GCAAAAGAGAATCGCCTTGTCG	Not applicable
	TIR1Rev2	TTTGACGGCAGAAGTAGAGGAC
	TIR1fo1	ATTTTCAGGAGCTCGACCTC
	TIR1re2	CCGTTGGTGGTGATGATTTG
eol-1	eol1Fwd	CCGCAAGTTGTGTGTTTCAC	Not applicable
	eol1Rev	GGAAGCGTTGGAACAGTATG
* Sizes of the digested amplicon products for each allele are given in base pairs.
** The "Del" primer in each case is paired with the Fwd primer, and only amplifies the wild-type allele.

### Sheet: SL trans-splicing qPCR
Name	Sequence (5’ to 3’)	Primer target	Efficiency A	R2
SL1-rps-3 RNA	GGTTTAATTACCCAAGTTTGAGN	Spliced leader 1.	1.962	0.999
	CGGGGGATCCACTAGTTCTA	3’ end of synthetic rps-3 RNA. pBluescript KS(-) nucleotides 679-698, between XbaI and EcoRI sites
rps-3 RNA	AAGGCTGAGCTTAACAACTTCC	Exon 1 of rps-3 RNA.	2.015	0.999
	CGGGGGATCCACTAGTTCTA	3’ end of synthetic rps-3 RNA. pBluescript KS(-) nucleotides 679-698, between XbaI and EcoRI sites.
rps-3genFwd	TATAGGGCGAATTGGAGCTCCCATTTTTCGGTCTCATGGTCTTGC	Not applicable	Not applicable	Not applicable
rps-3genRev	ATCCACTAGTTCTAGACCGAGGTGAGCTCCTTAATTCTG	Not applicable	Not applicable	Not applicable
One step RTqPCR assays were conducted using Luna® Universal One-Step RT-qPCR kit (NEB). Each primer pair was tested on serial dilutions of SL1 trans-spliced rps-3 RNA. The SL1 trans-spliced rps-3 product was cloned into pGEM-T Easy (Promega). Plasmid DNA was linearized using SbfI and SL1 trans-spliced rps-3 RNA was synthesized using T7 RNA polymerase (MEGAscript® kit, Invitrogen). RNA was extract…
