## Supplementary Table 4 for "Cap-adjacent 2’-*O*-ribose methylation of RNA in *C. elegans* is required for postembryonic growth and germline development in the presence of the decapping exonuclease EOL-1"

### Sheet: fe152
LG V Coordinates	Reference	Variant	Suppressed Reads	Non-suppressed Reads	Affected Gene	Functional Impact
13896548	C	T	25	37	intergenic	unknown
13962782	G	A	31	32	R10D12.13	synonymous
13979945	C	T	38	22	eol-1	nonsense
14389305	C	T	34	37	intergenic	unknown
14424443	G	T	43	47	rrbs-1	missense
14547291	C	T	31	39	C53A5.13	nonsense
14557877	G	A	38	53	C53A5.9	missense

### Sheet: fe154
LG V Coordinates	Reference	Variant	Suppressed Reads	Non-suppressed Reads	Affected Gene	Functional impact
11474199	G	A	26	36	intergenic	unknown
11739834	T	G	28	21	intergenic	unknown
12301167	C	T	30	31	intergenic	unknown
12798117	C	T	25	27	ugt-6	splice site - 5'UTR
13090018	C	T	26	36	C34B4.2	3' UTR
13091483	T	A	26	38	C34B4.4	missense
13482896	C	T	38	34	T10G3.4	nonsense
13494962	A	C	26	37	eea-1	missense
13962782	G	A	47	36	R10D12.13	synonymous
13979937	C	T	36	26	eol-1	nonsense
Highlights indicate variants found in fe152 and fe154 Sup pools.
